# The Evolutionary History of Common Genetic Variants Influencing Human Cortical Surface Area

**DOI:** 10.1101/703793

**Authors:** Amanda K. Tilot, Ekaterina A. Khramtsova, Katrina Grasby, Neda Jahanshad, Jodie Painter, Lucía Colodro-Conde, Janita Bralten, Derrek P. Hibar, Penelope A. Lind, Siyao Liu, Sarah M. Brotman, Paul M. Thompson, Sarah E. Medland, Fabio Macciardi, Barbara E. Stranger, Lea K. Davis, Simon E. Fisher, Jason L. Stein

## Abstract

Structural brain changes along the lineage that led to modern *Homo sapiens* have contributed to our unique cognitive and social abilities. However, the evolutionarily relevant molecular variants impacting key aspects of neuroanatomy are largely unknown. Here, we integrate evolutionary annotations of the genome at diverse timescales with common variant associations from large-scale neuroimaging genetic screens in living humans, to reveal how selective pressures have shaped neocortical surface area. We show that variation within human gained enhancers active in the developing brain is associated with global surface area as well as that of specific regions. Moreover, we find evidence of recent polygenic selection over the past 2,000 years influencing surface area of multiple cortical regions, including those involved in spoken language and visual processing.
