## Supplementary material for "The Evolutionary History of Common Genetic Variants Influencing Human Cortical Surface Area": Table S2

### Sheet: SuppTable2
eGenes impacted by loci within HGEs that are also associated with Regional SA			eGenes impacted by loci within HGEs that are also associated with Global SA
ensembl_gene_id	hgnc_symbol	gene_biotype	ensembl_gene_id	hgnc_symbol	gene_biotype
ENSG00000010322	NISCH	protein_coding	ENSG00000065361	ERBB3	protein_coding
ENSG00000016864	GLT8D1	protein_coding	ENSG00000073969	NSF	protein_coding
ENSG00000031081	ARHGAP31	protein_coding	ENSG00000108379	WNT3	protein_coding
ENSG00000055955	ITIH4	protein_coding	ENSG00000118689	FOXO3	protein_coding
ENSG00000073969	NSF	protein_coding	ENSG00000120071	KANSL1	protein_coding
ENSG00000079739	PGM1	protein_coding	ENSG00000120088	CRHR1	protein_coding
ENSG00000108312	UBTF	protein_coding	ENSG00000135424	ITGA7	protein_coding
ENSG00000108379	WNT3	protein_coding	ENSG00000139531	SUOX	protein_coding
ENSG00000114904	NEK4	protein_coding	ENSG00000176681	LRRC37A	protein_coding
ENSG00000116874	WARS2	protein_coding	ENSG00000185294	SPPL2C	protein_coding
ENSG00000116882	HAO2	protein_coding	ENSG00000185829	ARL17A	protein_coding
ENSG00000120071	KANSL1	protein_coding	ENSG00000186868	MAPT	protein_coding
ENSG00000120088	CRHR1	protein_coding	ENSG00000196465	MYL6B	protein_coding
ENSG00000128045	RASL11B	protein_coding	ENSG00000197728	RPS26	protein_coding
ENSG00000135547	HEY2	protein_coding	ENSG00000203801	LINC00222	lincRNA
ENSG00000143013	LMO4	protein_coding	ENSG00000204650	CRHR1-IT1	pseudogene
ENSG00000145214	DGKQ	protein_coding	ENSG00000204652	RPS26P8	pseudogene
ENSG00000158169	FANCC	protein_coding	ENSG00000214401	KANSL1-AS1	antisense
ENSG00000163931	TKT	protein_coding	ENSG00000214425	LRRC37A4P	pseudogene
ENSG00000163935	SFMBT1	protein_coding	ENSG00000219565	ZNF259P1	pseudogene
ENSG00000163938	GNL3	protein_coding	ENSG00000225190	PLEKHM1	protein_coding
ENSG00000163945	UVSSA	protein_coding	ENSG00000228696	ARL17B	protein_coding
ENSG00000164088	PPM1M	protein_coding	ENSG00000232300	FAM215B	sense_intronic
ENSG00000168237	GLYCTK	protein_coding	ENSG00000238083	LRRC37A2	protein_coding
ENSG00000168268	NT5DC2	protein_coding	ENSG00000256762	STH	protein_coding
ENSG00000174963	ZIC4	protein_coding	ENSG00000260075	NSFP1	pseudogene
ENSG00000176681	LRRC37A	protein_coding	ENSG00000261575		pseudogene
ENSG00000178222	RNF212	protein_coding	ENSG00000262500		pseudogene
ENSG00000179979	CRIPAK	protein_coding	ENSG00000262539		pseudogene
ENSG00000185294	SPPL2C	protein_coding	ENSG00000262881		antisense
ENSG00000185829	ARL17A	protein_coding	ENSG00000263142	LRRC37A17P	pseudogene
ENSG00000185920	PTCH1	protein_coding	ENSG00000263503		pseudogene
ENSG00000186868	MAPT	protein_coding	ENSG00000264070	DND1P1	pseudogene
ENSG00000196628	TCF4	protein_coding	ENSG00000264589	MAPT-AS1	antisense
ENSG00000203760	CENPW	protein_coding	ENSG00000265315	RN7SL199P	misc_RNA
ENSG00000203858	HSD3BP2	pseudogene	ENSG00000265411	RN7SL656P	misc_RNA
ENSG00000204650	CRHR1-IT1	pseudogene	ENSG00000265964		lincRNA
ENSG00000204652	RPS26P8	pseudogene	ENSG00000266918		lincRNA
ENSG00000213533	TMEM110	protein_coding	ENSG00000267198		lincRNA
ENSG00000214401	KANSL1-AS1	antisense	ENSG00000267246		processed_transcript
ENSG00000214425	LRRC37A4P	pseudogene
ENSG00000224506		lincRNA
ENSG00000225190	PLEKHM1	protein_coding
ENSG00000226409		antisense
ENSG00000227056	RPL6P2	pseudogene
ENSG00000228696	ARL17B	protein_coding
ENSG00000229570	GAPDHP58	pseudogene
ENSG00000231365		antisense
ENSG00000231806	PCAT7	antisense
ENSG00000232300	FAM215B	sense_intronic
ENSG00000237742		antisense
ENSG00000238083	LRRC37A2	protein_coding
ENSG00000242142	SERBP1P3	pseudogene
ENSG00000243224		antisense
ENSG00000243696		protein_coding
ENSG00000248375		pseudogene
ENSG00000250238		pseudogene
ENSG00000251023		sense_intronic
ENSG00000256762	STH	protein_coding
ENSG00000260075	NSFP1	pseudogene
ENSG00000260793		antisense
ENSG00000261575		pseudogene
ENSG00000262500		pseudogene
ENSG00000262539		pseudogene
ENSG00000262881		antisense
ENSG00000263142	LRRC37A17P	pseudogene
ENSG00000263503		pseudogene
ENSG00000263766		antisense
ENSG00000264070	DND1P1	pseudogene
ENSG00000264589	MAPT-AS1	antisense
ENSG00000265315	RN7SL199P	misc_RNA
ENSG00000265411	RN7SL656P	misc_RNA
ENSG00000265964		lincRNA
ENSG00000266918		lincRNA
ENSG00000267080	ASB16-AS1	antisense
ENSG00000267198		lincRNA
ENSG00000267246		processed_transcript
ENSG00000271155		antisense
ENSG00000271384		lincRNA
ENSG00000272305		protein_coding
