## Supplementary material for "The Evolutionary History of Common Genetic Variants Influencing Human Cortical Surface Area": Table S3

### Sheet: Qx
Region	Qx_CLUMPED1e-4	numsnps	P-value	FDR adjusted P-value
bankssts	75.5846	110	0.024	0.21
caudalanteriorcingulate	47.1755	117	0.655	0.790517
caudalmiddlefrontal	40.9133	110	0.869	0.950147
cuneus	53.0546	119	0.427	0.649783
entorhinal	39.7107	93	0.905	0.950147
frontalpole	61.9711	79	0.147	0.425385
fusiform	66.2715	99	0.115	0.425385
inferiorparietal	58.04	157	0.257	0.499722
inferiortemporal	35.2965	116	0.957	0.957
insula	57.7676	176	0.235	0.483824
isthmuscingulate	52.9327	134	0.459	0.6552
lateraloccipital	70.0564	133	0.057	0.3325
lateralorbitofrontal	52.2981	170	0.468	0.6552
lingual	61.939	185	0.175	0.4375
medialorbitofrontal	44.0276	93	0.766	0.864839
middletemporal	45.6092	144	0.723	0.8435
paracentral	54.6243	95	0.361	0.63175
parahippocampal	36.2712	78	0.923	0.950147
parsopercularis	63.398	104	0.142	0.425385
parsorbitalis	50.676	105	0.554	0.718148
parstriangularis	53.7385	151	0.409	0.649783
pericalcarine	49.5353	254	0.538	0.718148
postcentral	71.3817	121	0.051	0.3325
posteriorcingulate	68.6665	103	0.067	0.335
precentral	60.3001	128	0.144	0.425385
precuneus	86.1588	152	0.004	0.14
rostralanteriorcingulate	74.9989	123	0.012	0.14
rostralmiddlefrontal	61.486	137	0.158	0.425385
superiorfrontal	65.3196	145	0.091	0.398125
superiorparietal	55.324	155	0.353	0.63175
superiortemporal	60.1724	154	0.218	0.476875
supramarginal	60.7826	149	0.192	0.448
temporalpole	54.6721	84	0.386	0.643333
transversetemporal	47.9656	153	0.586	0.7325
Full	78.2065	222	0.012	0.14
